# A dish-to-biobank framework links β-cell nutrient-stress programs to genetic and dietary risk for Type 2 Diabetes

**DOI:** 10.64898/2026.06.12.731989

**Authors:** Xianming Wang, Hanbyul Lee, Ann Le, Berk Turhan, Nan Hu, Pretty S. Garcia, Xuewei Cao, Dingyu Liu, Thahmina A. Ali, Nan Zhang, Breanna Williams, Caleb A. Lareau, Gao Wang, Danwei Huangfu, Kushal K. Dey

**Author notes:** Authors contributed equally (Xianming Wang, Hanbyul Lee, Ann Le, Berk Turhan).

## Abstract

Type 2 diabetes (T2D) arises from genetic susceptibility and chronic metabolic stress, but whether these converge on shared molecular programs in human populations remains unclear. Here, we develop a dish-to-biobank framework linking controlled β-cell perturbation to population-scale disease genetics through the circulating plasma proteome, and apply it to T2D. scRNA-seq of human stem cell–derived islets under factorial glucose and palmitate exposure identifies their combination (glucolipotoxicity) as the condition eliciting the strongest SC-β cell transcriptional response, with glucolipotoxicity-upregulated genes uniquely enriched for T2D heritability, monogenic diabetes genes, and rare-variant burden signals. CRISPR knockout of β-cell identity regulators *PAX6* and *PDX1* aligns with this program, establishing convergence of environmental and genetic perturbations on a shared disease-relevant state. We then used the plasma proteome as an accessible population-scale readout of these experimentally defined β-cell stress programs, scoring 45,956 UK Biobank White British participants. We define heritable stress signatures that associate with refined carbohydrate and saturated fat intake, and undergo trans-tissue genetic regulation, with a subset of variants showing diet-dependent effects. Together, these findings establish glucolipotoxicity as a genetically anchored model of β-cell dysfunction and provide a generalizable framework for linking controlled cellular perturbations to human disease genetics at population scale.
