## Supplemental Table 3 for "A dish-to-biobank framework links β-cell nutrient-stress programs to genetic and dietary risk for Type 2 Diabetes"

### Sheet: Sheet1
Effect direction concordance (EDC) of β-cell DEGs across models and perturbations
model	perturbation	EDC	95% CI lower bound	95% CI upper bound	pvalue	adj_pvalue
Glucolipotoxic	ARX	0.290698	0.254696	0.328767	1	1
Glucolipotoxic	BCOR	0.353945	0.310641	0.399103	1	1
Glucolipotoxic	FOXA1	0.355487	0.318563	0.393736	1	1
Glucolipotoxic	FOXA2	0.796117	0.705387	0.869139	5.34838e-10	4.99182e-09
Glucolipotoxic	GATA4 HET	0.345455	0.282816	0.412322	0.999997	1
Glucolipotoxic	GATA6	0.76699	0.673424	0.844643	2.49038e-08	1.74327e-07
Glucolipotoxic	GATA6 HET	0.342342	0.291481	0.396037	1	1
Glucolipotoxic	GSC	0.446809	0.363111	0.532788	0.880856	1
Glucolipotoxic	NANOGe HET	0.45098	0.381406	0.522	0.908353	1
Glucolipotoxic	HHEXe	0.647482	0.561973	0.726559	0.000319148	0.00111702
Glucolipotoxic	HNF4A	0.320537	0.280621	0.362505	1	1
Glucolipotoxic	HNF4A HET	0.356108	0.313363	0.400626	1	1
Glucolipotoxic	MNX1	0.706667	0.642497	0.765297	2.45411e-10	3.43575e-09
Glucolipotoxic	NEUROD1	0.356132	0.323861	0.389407	1	1
Glucolipotoxic	NKX2-2	0.622517	0.540091	0.700034	0.0016297	0.00507019
Glucolipotoxic	ONECUT1e	0.252492	0.204403	0.305526	1	1
Glucolipotoxic	OTUD5	0.27027	0.220515	0.324691	1	1
Glucolipotoxic	PAX6	0.892	0.846765	0.927611	7.46164e-40	2.08926e-38
Glucolipotoxic	PBX1	0.632302	0.57406	0.687821	3.73459e-06	1.74281e-05
Glucolipotoxic	PDX1	0.618138	0.569723	0.664873	7.58774e-07	4.24914e-06
Glucolipotoxic	PROSER1	0.408964	0.357506	0.461944	0.999658	1
Glucolipotoxic	QSER1	0.340909	0.278529	0.407643	0.999999	1
Glucolipotoxic	QSER1 & TET1	0.660606	0.582931	0.732393	2.24363e-05	8.97451e-05
Glucolipotoxic	RFX6	0.59434	0.494608	0.68866	0.0322318	0.090249
Glucolipotoxic	TADA2B	0.523316	0.450376	0.595529	0.282414	0.718873
Glucolipotoxic	TET1/2/3	0.229242	0.194859	0.266541	1	1
Glucolipotoxic	TET1	0.285078	0.243742	0.329272	1	1
Glucolipotoxic	TLE3	0.450382	0.400456	0.50106	0.97244	1
db/db	ARX	0.492571	0.465532	0.519642	0.697722	0.888009
db/db	BCOR	0.534972	0.504383	0.565366	0.0123837	0.0239134
db/db	FOXA1	0.509434	0.484119	0.534713	0.237557	0.39127
db/db	FOXA2	0.607595	0.551372	0.661781	7.76656e-05	0.00027183
db/db	GATA4 HET	0.504587	0.461767	0.547358	0.431988	0.636614
db/db	GATA6	0.610825	0.560327	0.659618	7.39333e-06	2.95733e-05
db/db	GATA6 HET	0.540881	0.505514	0.575943	0.0115785	0.0231569
db/db	GSC	0.566079	0.519083	0.61221	0.00278209	0.00708169
db/db	NANOGe HET	0.553345	0.510814	0.595304	0.00678769	0.0146196
db/db	HHEXe	0.540682	0.48918	0.591548	0.0620971	0.112175
db/db	HNF4A	0.539108	0.510288	0.567735	0.00380144	0.00851523
db/db	HNF4A HET	0.560889	0.531317	0.590142	2.45996e-05	9.18385e-05
db/db	MNX1	0.565543	0.530403	0.600199	0.00011686	0.000384952
db/db	NEUROD1	0.490128	0.468141	0.512144	0.806877	1
db/db	NKX2-2	0.606635	0.558228	0.653536	6.8722e-06	2.95733e-05
db/db	ONECUT1e	0.47973	0.443201	0.51642	0.856806	1
db/db	OTUD5	0.502833	0.465297	0.540345	0.455058	0.653416
db/db	PAX6	0.604336	0.568019	0.639815	7.93632e-09	8.88868e-08
db/db	PBX1	0.595777	0.55731	0.633387	4.60671e-07	3.2247e-06
db/db	PDX1	0.553045	0.521896	0.583886	0.000394802	0.00116363
db/db	PROSER1	0.573805	0.541849	0.605307	2.63392e-06	1.34091e-05
db/db	QSER1	0.553753	0.508647	0.59821	0.00954563	0.0197983
db/db	QSER1 & TET1	0.56621	0.51834	0.61318	0.00319652	0.00747069
db/db	RFX6	0.634877	0.583325	0.684234	1.33351e-07	1.06681e-06
db/db	TADA2B	0.493648	0.451126	0.536239	0.600859	0.801146
db/db	TET1/2/3	0.477113	0.447719	0.506625	0.934897	1
db/db	TET1	0.49732	0.464754	0.529904	0.55209	0.754074
db/db	TLE3	0.519231	0.488367	0.549986	0.113258	0.198201
HPAP	ARX	0.35386	0.325416	0.383098	1	1
HPAP	BCOR	0.504902	0.47002	0.539749	0.403218	0.610276
HPAP	FOXA1	0.450458	0.422054	0.479105	0.999672	1
HPAP	FOXA2	0.658291	0.587896	0.72389	4.71125e-06	2.19858e-05
HPAP	GATA4 HET	0.527363	0.477268	0.577053	0.147456	0.250229
HPAP	GATA6	0.86036	0.807684	0.903109	1.30226e-29	2.43088e-28
HPAP	GATA6 HET	0.491446	0.452143	0.530828	0.653327	0.850844
HPAP	GSC	0.513761	0.458148	0.569124	0.329133	0.511984
HPAP	NANOGe HET	0.496259	0.44626	0.546314	0.53977	0.754074
HPAP	HHEXe	0.45283	0.397213	0.509335	0.948125	1
HPAP	HNF4A	0.548077	0.51555	0.5803	0.0018014	0.00480373
HPAP	HNF4A HET	0.551297	0.517877	0.584374	0.00124637	0.00348983
HPAP	MNX1	0.759519	0.719545	0.796387	1.30839e-32	3.66348e-31
HPAP	NEUROD1	0.48583	0.460096	0.51162	0.856569	1
HPAP	NKX2-2	0.565517	0.506319	0.623363	0.0148132	0.0276513
HPAP	ONECUT1e	0.460405	0.417876	0.503368	0.964307	1
HPAP	OTUD5	0.514286	0.472016	0.556404	0.263103	0.420964
HPAP	PAX6	0.903153	0.871768	0.929023	3.42848e-74	1.91995e-72
HPAP	PBX1	0.436929	0.394887	0.479656	0.998197	1
HPAP	PDX1	0.600812	0.564482	0.636334	2.35253e-08	2.1957e-07
HPAP	PROSER1	0.606897	0.570277	0.642643	4.71677e-09	6.60347e-08
HPAP	QSER1	0.419098	0.368773	0.470704	0.999019	1
HPAP	QSER1 & TET1	0.59587	0.541507	0.648543	0.000245521	0.000763843
HPAP	RFX6	0.645669	0.583444	0.70445	1.99994e-06	1.11997e-05
HPAP	TADA2B	0.618799	0.568085	0.667661	1.92463e-06	1.11997e-05
HPAP	TET1/2/3	0.381859	0.349868	0.414632	1	1
HPAP	TET1	0.449864	0.413557	0.486574	0.996417	1
HPAP	TLE3	0.551532	0.514309	0.58833	0.00320172	0.00747069

### Sheet: Sheet2
Odds ratio (OR) for enrichment of the top 500 meta-program genes of each perturbation for glucolipotoxicity uDEGs
perturbation	log OR	SE(log OR)	OR	exp(log OR−SE(log OR))	exp(log OR+SE(log OR))	pvalue
PAX6	0.501072	0.12574	1.65049	1.45547	1.87163	3.37414e-05
PDX1	0.468255	0.128518	1.59721	1.40458	1.81625	0.000134479
Other perturbations	-0.0405646	0.0316395	0.960247	0.930341	0.991115	0.900094

### Sheet: Sheet3
Odds ratio (OR) for β-cell DEG overlap between each nutrient stressor and each T2D model
stressor	model	OR	exp(log OR−SE(log OR))	exp(log OR+SE(log OR))	pvalue
Glucotoxic	HPAP	3.42437	3.22287	3.63848	1.79028e-89
Lipotoxic	HPAP	4.41379	4.06709	4.79004	3.2064e-74
Glucolipotoxic	HPAP	5.05331	4.79809	5.32211	9.07419e-220
Glucotoxic	db/db	1.34721	1.24749	1.4549	5.07527e-05
Lipotoxic	db/db	2.7141	2.38943	3.08289	5.90924e-18
Glucolipotoxic	db/db	1.78752	1.67216	1.91085	3.3246e-19

### Sheet: Sheet4
Effect direction concordance (EDC) of β-cell DEGs across nutrient stressors and T2D models
stressor	model	EDC	95% CI lower bound	95% CI upper bound	pvalue
Glucotoxic	HPAP	0.946609	0.930357	1	9.01228e-148
Lipotoxic	HPAP	0.870968	0.840213	1	6.74852e-56
Glucolipotoxic	HPAP	0.937206	0.924863	1	9.46953e-256
Glucotoxic	db/db	0.577938	0.543593	0.61173	7.62548e-06
Lipotoxic	db/db	0.71875	0.674648	0.759936	7.42705e-21
Glucolipotoxic	db/db	0.64088	0.615202	0.665969	2.3916e-26

### Sheet: Sheet5
Type 2 diabetes heritability enrichment of β cell DEGs for each model
model	direction	n	annotation_rate	enr	sd	pvalue
db/db (N≤2500)	dDEGs	2500	0.0611724	3.52964	0.92587	0.0021698
db/db	dDEGs	2704	0.0650525	3.43154	0.904842	0.00262304
db/db (N≤2500)	uDEGs	2500	0.06907	1.85895	0.849422	0.152992
db/db	uDEGs	4742	0.113406	2.26014	0.707748	0.0371093
HPAP	dDEGs	150	0.0041641	0.0088976	2.63633	0.645976
HPAP (N≤2500)	uDEGs	2500	0.0498662	2.58956	1.00968	0.0506776
HPAP	uDEGs	4821	0.079829	2.96801	0.926918	0.0134856
Glucolipotoxic	dDEGs	78	0.0045635	-1.67637	1.78708	0.933863
Glucolipotoxic	uDEGs	2423	0.0487939	4.15524	1.08731	0.00135735
Glucotoxic	dDEGs	18	0.0005546	-6.98804	7.10852	0.873945
Glucotoxic	uDEGs	1543	0.0325317	4.43415	1.23564	0.00221914
Lipotoxic	dDEGs	53	0.0025194	-1.86972	3.00163	0.832642
Lipotoxic	uDEGs	683	0.0146493	3.31128	1.45147	0.0541047

### Sheet: Sheet6
Type 2 diabetes standardized effect size (tau star) of β cell DEGs for each model
model	direction	n	annotation_rate	mean	se	tau_star	pvalue	neglog10p
db/db (N≤2500)	dDEGs	2500	0.0611724	0.298546	0.19115	0	0.0591633	1.22795
db/db	dDEGs	2704	0.0650525	0.283672	0.193646	0	0.0714741	1.14585
db/db (N≤2500)	uDEGs	2500	0.06907	-0.179555	0.192701	0	0.824275	0.0839279
db/db	uDEGs	4742	0.113406	-0.0432562	0.234363	0	0.573216	0.241681
HPAP	dDEGs	150	0.0041641	-0.176546	0.166312	0	0.855777	0.0676396
HPAP (N≤2500)	uDEGs	2500	0.0498662	-0.0430491	0.190382	0	0.589446	0.229556
HPAP	uDEGs	4821	0.079829	0.0866569	0.239592	0	0.358794	0.445155
Glucolipotoxic	dDEGs	78	0.0045635	-0.284104	0.118559	0	0.991719	0.00361124
Glucolipotoxic	uDEGs	2423	0.0487939	0.434211	0.219467	0.434211	0.0239373	1.62093
Glucotoxic	dDEGs	18	0.0005546	-0.226555	0.162593	0	0.918249	0.0370397
Glucotoxic	uDEGs	1543	0.0325317	0.372372	0.224718	0.372372	0.0487532	1.312
Lipotoxic	dDEGs	53	0.0025194	-0.244996	0.148785	0	0.950184	0.0221922
Lipotoxic	uDEGs	683	0.0146493	0.0895149	0.160647	0	0.28869	0.539568
